# Zn^2+^ influx activates ERK and Akt signaling pathways through a common mechanism

**DOI:** 10.1101/2020.07.27.223396

**Authors:** Kelsie J. Anson, Giulia A. Corbet, Amy E. Palmer

**Author notes:** Corresponding author: Amy E. Palmer,.

## Abstract

Zinc (Zn^2+^) is an essential metal in biology and its bioavailability is highly regulated. Many cell types exhibit fluctuations in Zn^2+^ that appear to play an important role in cellular function. However, the detailed molecular mechanisms by which Zn^2+^ dynamics influence cell physiology remain enigmatic. Here, we use a combination of fluorescent biosensors and cell perturbations to define how changes in intracellular Zn^2+^ impact kinase signaling pathways. By simultaneously monitoring Zn^2+^ dynamics and kinase activity in individual cells, we quantify changes in labile Zn^2+^ and directly correlate changes in Zn^2+^ with ERK and Akt activity. Under our experimental conditions, Zn^2+^ fluctuations are not toxic and do not activate stress-dependent kinase signaling. We demonstrate that while Zn^2+^ can non-specifically inhibit phosphatases leading to sustained kinase activation, ERK and Akt are predominantly activated via upstream signaling, and through a common node via Ras. We provide a framework for quantification of Zn^2+^ fluctuations and correlate these fluctuations with signaling events in single cells to shed light on the role that Zn^2+^ dynamics play in healthy cell signaling.

**Significance Statement:** While zinc (Zn^2+^) is a vital ion for cell function and human health, little is known about the role it plays in regulating cell signaling. Here, we use fluorescent tools to study the interaction between Zn^2+^ and cell signaling pathways that play a role in cell growth and proliferation. Importantly, we use small, non-toxic Zn^2+^concentrations to ensure that our Zn^2+^ changes are closer to what cells would experience in the body and not stress-inducing. We also demonstrate that these signaling changes are driven by Ras activation, which contradicts one of the major hypotheses in the field. Our sensors shed light on how cells respond to a very important micronutrient in real time.
