## Supplementary material for "Zn^2+^ influx activates ERK and Akt signaling pathways through a common mechanism": Resource Table

### Sheet: Sheet1
Reagent type or resource	Designation	Source and Identifiers	Additional information
Cell line (Homo Sapiens)	HeLa	ATCC:CCL-2, RRID:CVCL_0030
Cell line (Homo Sapiens)	HeLa + PB-H2B-Halo (stable)	This paper
Cell line (Homo Sapiens)	HeLa + PB-NES-ZapCV2 (stable)	This paper
Cell line (Homo Sapiens)	HeLa + PB-NES-ZapCV2 and PB-H2B-Halo (stable)	This paper
Cell line (Homo Sapiens)	HeLa + PB-H2B-Halo and pLenti-FoxO1-Clover (stable)	This paper
Cell line (Homo Sapiens)	MCF10A	ATCC:CRL-10317, RRID:CVCL_0598
Cell line (Mus Musculus)	HT22	RRID:CVCL_0321, via Xuedong Liu Lab	PubMed=7953717
Cell line (Homo Sapiens)	HEK293T	RRID:CVCL_0063
Recombinant DNA reagent	PB-NES-ZapCV2	Published in previous Palmer lab paper PMID: 27959493	Cytosolic FRET sensor in Piggybac vector
Recombinant DNA reagent	PB-H2B-Halo	Gift from the laboratory of Luke Lavis	Nuclear sensor in Piggybac vector PMCID: PMC4344395
Recombinant DNA reagent	pcDNA3.1-ZapCV5	Published in previous Palmer lab paper PMID: 27959493	Higher DR FRET sensor
Recombinant DNA reagent	pcDNA3.1(+)-mCherry		Backbone for ERKKTR and JNKKTR subcloning
Recombinant DNA reagent	pLentiCMV Puro DEST ERKKTRClover	Addgene	PubMed 24949979
Recombinant DNA reagent	pcDNA3.1-ERKKTR-mCherry	This paper	ERKKTR inserted into transiently expressed red plasmid
Recombinant DNA reagent	pLentiPGK Blast DEST JNKKTRmRuby2	Addgene	PubMed 24949979
Recombinant DNA reagent	pcDNA3.1-JNKKTR-mCherry	This paper	JNKKTR inserted into transiently expressed red plasmid
	pLenti-FoxO1-Clover	From Xuedong Liu Lab	PMCID: PMC4510852
Recombinant DNA reagent	pBSR2-RaichuEV-Ras	From Xuedong Liu Lab	PMCID: PMC3226481
Recombinant DNA reagent	pcDNA3.1-D3cpV		PubMed 16720273
Recombinant DNA reagent	pShuttle	From Leslie Leinwand Lab	PubMed 9482916
Recombinant DNA reagent	pShuttle-ERKKTR-mCherry	This paper
Recombinant DNA reagent	pAdEasy-ERKKTR-mCherry	This paper
Sequence-based reagent	Forward primer to subclone ERKKTR into pcDNA3.1-mCherry plasmid	IDT	5’-catctagctagcatgaagggccgaaagcctcg-3’ (Nhe1 site for cloning)
Sequence-based reagent	Reverse primer to subclone ERKKTR into pcDNA3.1-mCherry plasmid	IDT	5'- atgatgaccggtggatgggaattgaaagctggactgga-3' (Age1 site for cloning)
Sequence-based reagent	Forward primer to subclone JNKKTR into pcDNA3.1-mCherry plasmid	IDT	5'-catctagctagcatgagtaaccctaagatcctaaaacagagcatgac-3’ (Nhe1 site for cloning)
Sequence-based reagent	Reverse primer to subclone ERKKTR into pcDNA3.1-mCherry plasmid	IDT	5'-atgagtaccggtgctggactggagggtcagg-3' (Age1 site for cloning)
Sequence-based reagent	Forward primer to create InFusion overhangs to subclone ERKKTR-mCherry in to pShuttle	IDT	5'-gacgcggccgctcgaatgaagggccgaaagcct-3' (pShuttle-Xho1-ERKKTR InFusion overlapping primer)
Sequence-based reagent	Reverse primer to create InFusion overhangs to subclone ERKKTR-mCherry in to pShuttle	IDT	5'-gacgcggccgctcgaatgaagggccgaaagcct-3' (pShuttle-Xho1-mCherry InFusion overlapping primer)
Antibody	p44/42 MAPK (Erk1/2) (137F5) Rabbit mAb	Cell Signaling Technology, 4695	1:1000
Antibody	Phospho-p44/42 MAPK (Erk1/2) (Thr202/Tyr204) (D13.14.4E) XP® Rabbit mAb	Cell Signaling Technology, 4370, lot 24	1:500
Antibody	MEK1/2 (L38C12) Mouse mAb	Cell Signaling Technology, 9122, lot 12	1:250
Antibody	Phospho-MEK1/2 (Ser217/221) (41G9) Rabbit mAb	Cell Signaling Technology, 9121, lot 49	1:250
Antibody	CREB (48H2) Rabbit mAb	Cell Signaling Technology, 9197, lot 17	1:500
Antibody	Phospho-CREB (Ser133) (87G3) Rabbit mAb	Cell Signaling Technology, 9198, lot 18	1:500
Antibody	Goat anti-Rabbit IgG (H+L) Secondary Antibody [HRP]	Novus Biolgicals, NB7160
Commercial assay or kit	InFusion HD Cloning Kit	Clontech, 639649
Commercial assay or kit	TransIT-LT1	Mirus Bio, MIR 2305
Commercial assay or kit	Proteome Profiler Human Phospho-Kinase Array Kit	R&D Systems, ARY003B
Commercial assay or kit	CellTiter-Glo® Luminescent Cell Viability Assay	Promega, G7570
Commercial assay or kit	QIAGEN Plasmid Midi Kit	Qiagen, 12143
Commercial assay or kit	Pierce™ BCA Protein Assay Kit	ThermoFisher Scientific, 23225
Chemical	Zinc chloride, anhydrous, 99.95% (metals basis)	Alfa Aesar, 87900
Chemical	Janelia Fluor® 646 HaloTag® Ligand	Laboratory of Luke Lavis, Janelia Research Campus	10 μM stock solution in DMSO
Chemical	Tris(2-pyridylmethyl)amine (TPA)	Sigma-Aldrich, 723134	25 mM stock in DMSO
Chemical	Pyrithione (2-Mercaptopyridine N-oxide)	Sigma-Aldrich, 188549	5 mM stock in DMSO
Chemical	Saponin	Sigma-Aldrich, 47036	0.1% stock solution in DMSO
Chemical	(E/Z)-BCI hydrochloride	Sigma-Aldrich, B4313
Chemical	4-Methylumbelliferyl Phosphate, Free Acid (MUP)	Invitrogen, M6491	50 mM stock in DMSO
Chemical	Nitrilotriacetic acid (NTA)	Sigma-Aldrich, N9877
Chemical	Ethylene glycol-bis(β-aminoethyl ether)-N,N,N′,N′-tetraacetic acid (EGTA)	Sigma-Aldrich, E8145
Chemical	Urea	Sigma-Aldrich, U5378
Chemical	Imidazole	OmniPur, UN3263
Chemical	Gefitinib (CAS 184475-35-2)	Santa Cruz Biotechnology, sc-202166	20 mM stock in DMSO
Chemical	PD184372 (CI-1040)	Selleck Chem, S1020	1 mM stock in DMSO
Chemical	Tris-(2-carboxylethyl) phosphine HCl (TCEP)	Sigma-Aldrich, C4706
Chemical	Sodium orthovanadate, 99.98%	Sigma-Aldrich, 450243-10G
Chemical	Anisomycin from Streptomyces griseolus	Sigma-Aldrich, A9789
Chemical	Calcium chloride, desiccant, ACS reagent, ≥96.0%,	Sigma-Aldrich, 383147
Chemical	Ionomycin, Free Acid, Streptomyces conglobatus	CalBioChem, 407950
Chemical	Histamine	Sigma-Aldrich, H7125
Chemical	Phenol-chloroform	From Leslie Leinwand Lab
Chemical	Cesium Chloride	From Leslie Leinwand Lab
Recombinant protein	His-ppERK	From Natalie Ahn Lab
Recombinant protein	MKP3 (human), (recombinant)	Enzo Life Sciences, BML-SE454-0100	Full length recominbant MKP-3 expressed in Sf9 insect cells
Recombinant protein	Gibco™ EGF Recombinant Human Protein	Fisher Scientific, PHG0313, lot 1898326
Recombinant Protein	Lambda Protein Phosphatase (λPPase)	New England Biolabs, P0753S, lot 10035573
Recombinant protein	Nhe1-HF Restriction Enzyme	New England Biolabs, R3131L, lot 0021703
Recombinant protein	Age1-HF Restriction Enzyme	New England Biolabs, R3552L, lot 0081610
Recombinant Protein	Xho1 Restriction Enzyme	New England Biolabs, R0146L, lot 0581403
Recombinant protein	Pme1 Restriction Enzyme	New England Biolabs, R0560L, lot 0171711
Recombinant Protein	Pac1 Restriction Enzyme	New England Biolabs, R0547L, lot 0651409
Other reagent	Ni-NTA agarose beads	Qiagen, 30210
Other reagent	Amersham ECL Prime Western Blotting Detection Reagent	Thomas Scientific, RPN2232
Other supply	4–20% Mini-PROTEAN® TGX Stain-Free™ Protein Gels, 15 well	Bio-Rad, 4568096S
Media	HeLa and HT22 growth media	DMEM + 10% FBS + 1% Pen/Strep	Prepared by Theresa Nahreini
Media	MCF10A growth media	FGM + 5% Horse serum + 1% Pen/Strep + 20 ng/mL EGF + 0.5 μg/ml hydrocortisone + 100 ng/ml cholera toxin + 10 μg/ml insulin
Media	Phosphate-free HEPES-buffered HBSS (Imaging media)	1.26 mM CaCl2 + 5.4 mM KCl + 1.1 mM MgCl2 + 137 mM NaCl + 16.8 mM D-glucose + 30 mM HEPES, buffered to pH 7.4
Biological reagent	BJ5183 Electroporation competent cells	From Leslie Leinwand Lab	Bacteria to recombine cargo from pShuttle into pAdEasy PubMed 9482916
Biological reagent	DH5α E.coli	From Leslie Leinwand Lab
Biological reagent	OmniMax E.coli	Made in-house
Biological reagent	Stellar™ Competent Cells	Takara Bio, 636766
